# Systematic Development of Sandwich Immunoassays for the Plasma Secretome

**DOI:** 10.1101/511907

**Authors:** Ragna S. Häussler, Annika Bendes, MariaJesus Iglesias, Laura Sanchez-Rivera, Tea Dodig-Crnković, Sanna Byström, Claudia Fredolini, Elin Birgersson, Matilda Dale, Fredrik Edfors, Linn Fagerberg, Johan Rockberg, Hanna Tegel, Mathias Uhlén, Ulrika Qundos, Jochen M. Schwenk

## Abstract

The plasma proteome offers a clinically useful window into human health and disease. With recent progress made on the development of highly multiplexed immunoassays with high sample throughput, a remaining need is to establish a pipeline for validating the individual proteins that build such bio-signatures by using targeted assays. In order to streamline such efforts, we developed a workflow to build dual binder sandwich immunoassays (SIA) and chose to evaluate this on proteins predicted to be secreted form cells and tissues. Utilizing the multiplexing capacities of the bead array technology, we first screened ~ 1,800 unique antibody pairs against 209 protein targets and collected data from dilution series of recombinant proteins as well as EDTA plasma. Employing 624 unique antibodies from the Human Protein Atlas, we obtained dilution-dependent curves in plasma and concentration-dependent curves of full-length proteins for 102 (49%) of the targets. For 22 protein assays, the longitudinal, inter-individual and technical performance was determined in a set of plasma samples collected from 18 healthy subjects every third month over one year. Lastly, we compared 14 of these assays with SIAs composed of other binders, proximity extension assays and affinity-free targeted mass spectrometry. Our workflow provides a multiplexed approach to screen for SIA pairs that suggests using at least three antibodies per target. This design is applicable for a wider range of targets of the plasma proteome, while the assays can be applied for discovery but also to validate emerging candidates derived from other platforms.
