## Supplementary Table 1. All antibodies screened for "Systematic Development of Sandwich Immunoassays for the Plasma Secretome"

### Sheet: Sheet1
Antibody	Target	Species	clonality	Batch No	Provider	Uniprot	bindingposition on protein
Bsi0097	ALB	ms	mAb	0097-6	BioSystems International	P02768
Bsi0178	APOB	ms	mAb	0178040110	BioSystems International	P04114
Bsi0190	C3	ms	mAb	0190-2	BioSystems International	P01024
Bsi0119	FGA	ms	mAb	0119090310	BioSystems International	P02671
Bsi0251	FGB	ms	mAb	0251-2	BioSystems International	P02675
Bsi0137	HRG	ms	mAb	0137090310	BioSystems International	P04196
Bsi0516	KNG1	ms	mAb	0516100410	BioSystems International	P01042
Bsi0080	SERPINA1	ms	mAb	0080090310	BioSystems International	P01009
Bsi0435	C1QB	ms	mAb	0435100010	BioSystems International	P02746
Bsi0179	APOA1	ms	mAb	0179040130	BioSystems International	P02647
P120-301	rb IgG				Bethyl laboratories
HPA064407	A1BG	rb	pAb		Human Protein Atlas	P04217	middle
HPA002265	A2M	rb	pAb		Human Protein Atlas	P01023	middle
HPA017006	AFM	rb	pAb		Human Protein Atlas	P43652	end
HPA052437	AFM	rb	pAb		Human Protein Atlas	P43652	middle
HPA010607	AFP	rb	pAb		Human Protein Atlas	P02771	start
HPA010125	AFP	rb	pAb		Human Protein Atlas	P02771	start
HPA036099	AMBN	rb	pAb		Human Protein Atlas	Q9NP70	start
HPA045881	AMBN	rb	pAb		Human Protein Atlas	Q9NP70	end
HPA060549	AMBN	rb	pAb		Human Protein Atlas	Q9NP70	start
HPA050143	AMBN	rb	pAb		Human Protein Atlas	Q9NP70	start
HPA044545	ANG	rb	pAb		Human Protein Atlas	P03950	middle
HPA069954	ANG	rb	pAb		Human Protein Atlas	P03950	end
HPA075039	ANG	rb	pAb		Human Protein Atlas	P03950	middle
HPA038097	ANGPTL3	rb	pAb		Human Protein Atlas	Q9Y5C1	start
HPA072914	ANGPTL3	rb	pAb		Human Protein Atlas	Q9Y5C1	middle
HPA046715	APOA1	rb	pAb		Human Protein Atlas	P02647	middle
HPA005149	APOA4	rb	pAb		Human Protein Atlas	P06727	middle
HPA044180	APOM	rb	pAb		Human Protein Atlas	O95445	end
HPA056226	APOM	rb	pAb		Human Protein Atlas	O95445	end
HPA069233	APOM	rb	pAb		Human Protein Atlas	O95445	end
HPA008968	B4GALNT1	rb	pAb		Human Protein Atlas	Q00973	start
HPA009041	B4GALNT1	rb	pAb		Human Protein Atlas	Q00973	start
HPA026856	B4GALT5	rb	pAb		Human Protein Atlas	O43286	middle
HPA060750	B4GALT5	rb	pAb		Human Protein Atlas	O43286	start
HPA067597	B4GALT5	rb	pAb		Human Protein Atlas	O43286	start
HPA008993	B4GALT5	rb	pAb		Human Protein Atlas	O43286	middle
HPA071598	B4GALT5	rb	pAb		Human Protein Atlas	O43286	end
HPA049595	BMP15	rb	pAb		Human Protein Atlas	O95972	start
HPA073360	BMP15	rb	pAb		Human Protein Atlas	O95972	start
HPA062683	BMP6	rb	pAb		Human Protein Atlas	P22004	end
HPA075558	BMP6	rb	pAb		Human Protein Atlas	P22004	end
HPA068915	BMP6	rb	pAb		Human Protein Atlas	P22004	end
HPA005569	BMPR1A	rb	pAb		Human Protein Atlas	P36894	start
HPA052018	BMPR1A	rb	pAb		Human Protein Atlas	P36894	middle
HPA050121	BST1	rb	pAb		Human Protein Atlas	Q10588	middle
HPA077022	BST1	rb	pAb		Human Protein Atlas	Q10588	middle
HPA040225	BTD	rb	pAb		Human Protein Atlas	P43251	start
HPA045231	C1QTNF9B;C1QTNF9	rb	pAb		Human Protein Atlas	B2RNN3	middle
HPA056632	C1QTNF9B;C1QTNF9	rb	pAb		Human Protein Atlas	B2RNN3	end
HPA059888	C1QTNF9B;C1QTNF9	rb	pAb		Human Protein Atlas	B2RNN3	middle
HPA000925	C4BPB	rb	pAb		Human Protein Atlas	P20851	end
HPA026290	C4BPB	rb	pAb		Human Protein Atlas	P20851	middle
HPA051620	C4BPB	rb	pAb		Human Protein Atlas	P20851	middle
HPA062357	C4BPB	rb	pAb		Human Protein Atlas	P20851	end
HPA053372	C6	rb	pAb		Human Protein Atlas	P13671	end
HPA066659	CCER2	rb	pAb		Human Protein Atlas	I3L3R5	end
HPA069716	CCER2	rb	pAb		Human Protein Atlas	I3L3R5	middle
HPA070947	CCL16	rb	pAb		Human Protein Atlas	O15467	middle
HPA042909	CCL16	rb	pAb		Human Protein Atlas	O15467	end
HPA051577	CCL16	rb	pAb		Human Protein Atlas	O15467	end
HPA068091	CCL16	rb	pAb		Human Protein Atlas	O15467	end
HPA040876	CCL17	rb	pAb		Human Protein Atlas	Q92583	end
HPA058037	CCL17	rb	pAb		Human Protein Atlas	Q92583	end
HPA068163	CCL17	rb	pAb		Human Protein Atlas	Q92583	end
HPA066523	CD22	rb	pAb		Human Protein Atlas	P20273	middle
HPA024353	CD22	rb	pAb		Human Protein Atlas	P20273	start
HPA002839	CD274	rb	pAb		Human Protein Atlas	Q9NZQ7	end
HPA005484	CD274	rb	pAb		Human Protein Atlas	Q9NZQ7	end
HPA063154	CD274	rb	pAb		Human Protein Atlas	Q9NZQ7	end
HPA068883	CD274	rb	pAb		Human Protein Atlas	Q9NZQ7	middle
HPA026432	CD5L	rb	pAb		Human Protein Atlas	O43866	start
HPA049551	CD5L	rb	pAb		Human Protein Atlas	O43866	end
HPA053306	CD5L	rb	pAb		Human Protein Atlas	O43866	start
HPA065686	CD5L	rb	pAb		Human Protein Atlas	O43866	end
HPA068384	CD5L	rb	pAb		Human Protein Atlas	O43866	start
HPA052728	CD84	rb	pAb		Human Protein Atlas	Q9UIB8	end
HPA063316	CD84	rb	pAb		Human Protein Atlas	Q9UIB8	end
HPA068748	CD84	rb	pAb		Human Protein Atlas	Q9UIB8	middle
HPA070502	CD84	rb	pAb		Human Protein Atlas	Q9UIB8	end
HPA046326	CD8B	rb	pAb		Human Protein Atlas	P10966	middle
HPA051042	CD8B	rb	pAb		Human Protein Atlas	P10966	start
HPA052091	CD8B	rb	pAb		Human Protein Atlas	P10966	end
HPA029164	CD8B	rb	pAb		Human Protein Atlas	P10966	end
HPA004196	CDH2	rb	pAb		Human Protein Atlas	P19022	start
HPA046717	CES1	rb	pAb		Human Protein Atlas	P23141	end
HPA012023	CES1	rb	pAb		Human Protein Atlas	P23141	middle
HPA072446	CFHR5	rb	pAb		Human Protein Atlas	Q9BXR6	end
HPA073894	CFHR5	rb	pAb		Human Protein Atlas	Q9BXR6	middle
HPA061944	CFP	rb	pAb		Human Protein Atlas	P27918	middle
HPA068661	CFP	rb	pAb		Human Protein Atlas	P27918	middle
HPA072644	CFP	rb	pAb		Human Protein Atlas	P27918	start
HPA010115	CHIT1	rb	pAb		Human Protein Atlas	Q13231	end
HPA010575	CHIT1	rb	pAb		Human Protein Atlas	Q13231	end
HPA075983	CLU	rb	pAb		Human Protein Atlas	P10909	middle
HPA073283	CNDP1	rb	pAb		Human Protein Atlas	Q96KN2	middle
HPA021836	CPA1	rb	pAb		Human Protein Atlas	P15085	middle
HPA052215	CPA1	rb	pAb		Human Protein Atlas	P15085	start
HPA075938	CPB2	rb	pAb		Human Protein Atlas	Q96IY4	end
HPA004732	CPN2	rb	pAb		Human Protein Atlas	P22792	end
HPA074856	CPN2	rb	pAb		Human Protein Atlas	P22792	start
HPA015703	CRH	rb	pAb		Human Protein Atlas	P06850	end
HPA035438	CRH	rb	pAb		Human Protein Atlas	P06850	end
HPA046846	CRH	rb	pAb		Human Protein Atlas	P06850	end
HPA062111	CRH	rb	pAb		Human Protein Atlas	P06850	middle
HPA064440	CRH	rb	pAb		Human Protein Atlas	P06850	end
HPA074890	CRH	rb	pAb		Human Protein Atlas	P06850	end
HPA015235	CRH	rb	pAb		Human Protein Atlas	P06850	end
HPA036234	CRHBP	rb	pAb		Human Protein Atlas	P24387	end
HPA058153	CRHBP	rb	pAb		Human Protein Atlas	P24387	end
HPA022244	CSF1	rb	pAb		Human Protein Atlas	P09603	end
HPA044339	CSF1	rb	pAb		Human Protein Atlas	P09603	end
HPA076624	CSF1	rb	pAb		Human Protein Atlas	P09603	middle
HPA039288	CSF2	rb	pAb		Human Protein Atlas	P04141	middle
HPA048058	CSF2	rb	pAb		Human Protein Atlas	P04141	middle
HPA057404	CSF2	rb	pAb		Human Protein Atlas	P04141	middle
HPA048086	CSF3R	rb	pAb		Human Protein Atlas	Q99062	middle
HPA068507	CSF3R	rb	pAb		Human Protein Atlas	Q99062	middle
HPA042401	CSF3R	rb	pAb		Human Protein Atlas	Q99062	middle
HPA017380	CSTB	rb	pAb		Human Protein Atlas	P04080	end
HPA048810	CTBS	rb	pAb		Human Protein Atlas	Q01459	end
HPA063898	CTF1	rb	pAb		Human Protein Atlas	Q16619	middle
HPA071721	CTF1	rb	pAb		Human Protein Atlas	Q16619	middle
HPA071702	CTF1	rb	pAb		Human Protein Atlas	Q16619	end
HPA066610	CTSC	rb	pAb		Human Protein Atlas	P53634	middle
HPA068434	CTSC	rb	pAb		Human Protein Atlas	P53634	end
HPA064024	CTSD	rb	pAb		Human Protein Atlas	P07339	start
HPA040361	CX3CL1	rb	pAb		Human Protein Atlas	P78423	start
HPA056729	CX3CL1	rb	pAb		Human Protein Atlas	P78423	middle
HPA073943	CX3CL1	rb	pAb		Human Protein Atlas	P78423	middle
HPA052502	CXCL1	rb	pAb		Human Protein Atlas	P09341	middle
HPA057179	CXCL8	rb	pAb		Human Protein Atlas	P10145	end
HPA045822	CXCL8	rb	pAb		Human Protein Atlas	P10145	end
HPA011868	DKK3	rb	pAb		Human Protein Atlas	Q9UBP4	end
HPA063769	DKK3	rb	pAb		Human Protein Atlas	Q9UBP4	middle
HPA056533	DLL3	rb	pAb		Human Protein Atlas	Q9NYJ7	start
HPA060025	DLL3	rb	pAb		Human Protein Atlas	Q9NYJ7	end
HPA076029	ECM1	rb	pAb		Human Protein Atlas	Q16610	middle
HPA068998	EFEMP1	rb	pAb		Human Protein Atlas	Q12805	middle
HPA070841	EFEMP1	rb	pAb		Human Protein Atlas	Q12805	middle
HPA062231	EFEMP1	rb	pAb		Human Protein Atlas	Q12805	end
HPA023270	EFEMP2	rb	pAb		Human Protein Atlas	O95967	middle
HPA074874	EFEMP2	rb	pAb		Human Protein Atlas	O95967	end
HPA001132	EFNA1	rb	pAb		Human Protein Atlas	P20827	end
HPA052036	EFNA1	rb	pAb		Human Protein Atlas	P20827	end
HPA054795	EFNA1	rb	pAb		Human Protein Atlas	P20827	middle
HPA069549	EFNA1	rb	pAb		Human Protein Atlas	P20827	end
HPA000249	EFNB1	rb	pAb		Human Protein Atlas	P98172	end
HPA067188	EFNB1	rb	pAb		Human Protein Atlas	P98172	middle
HPA048935	EFNB1	rb	pAb		Human Protein Atlas	P98172	start
HPA068996	EFNB1	rb	pAb		Human Protein Atlas	P98172	start
HPA012388	ENDOU	rb	pAb		Human Protein Atlas	P21128	middle
HPA067448	ENDOU	rb	pAb		Human Protein Atlas	P21128	start
HPA015126	EPO	rb	pAb		Human Protein Atlas	P01588	end
HPA069339	ERAP1	rb	pAb		Human Protein Atlas	Q9NZ08	middle
HPA042317	ERAP1	rb	pAb		Human Protein Atlas	Q9NZ08	end
HPA034499	ERAP2	rb	pAb		Human Protein Atlas	Q6P179	end
HPA064360	ERAP2	rb	pAb		Human Protein Atlas	Q6P179	end
HPA034498	ERAP2	rb	pAb		Human Protein Atlas	Q6P179	end
HPA026653	ERO1A	rb	pAb		Human Protein Atlas	Q96HE7	end
HPA030053	ERO1A	rb	pAb		Human Protein Atlas	Q96HE7	middle
HPA056201	F11	rb	pAb		Human Protein Atlas	P03951	middle
HPA058830	F11	rb	pAb		Human Protein Atlas	P03951	start
HPA063244	F11	rb	pAb		Human Protein Atlas	P03951	middle
HPA067557	F11	rb	pAb		Human Protein Atlas	P03951	start
HPA040169	F11	rb	pAb		Human Protein Atlas	P03951	start
HPA067405	F11	rb	pAb		Human Protein Atlas	P03951	middle
HPA052139	F13B	rb	pAb		Human Protein Atlas	P05160	end
HPA007384	F13B	rb	pAb		Human Protein Atlas	P05160	start
HPA027563	F13B	rb	pAb		Human Protein Atlas	P05160	end
HPA000284	F8	rb	pAb		Human Protein Atlas	P00451	middle
HPA001108	F8	rb	pAb		Human Protein Atlas	P00451	middle
HPA001477	F8	rb	pAb		Human Protein Atlas	P00451	end
HPA015885	FAM3B	rb	pAb		Human Protein Atlas	P58499	end
HPA029777	FAM3B	rb	pAb		Human Protein Atlas	P58499	start
HPA010776	FCGR2A	rb	pAb		Human Protein Atlas	P12318	end
HPA026972	FCGR2A	rb	pAb		Human Protein Atlas	P12318	start
HPA068142	FCGR2A	rb	pAb		Human Protein Atlas	P12318	start
HPA010718	FCGR2A	rb	pAb		Human Protein Atlas	P12318	end
HPA061921	FCGR2B	rb	pAb		Human Protein Atlas	P31994	end
HPA072668	FCGR2B	rb	pAb		Human Protein Atlas	P31994	end
HPA076099	FCN2	rb	pAb		Human Protein Atlas	Q15485	middle
HPA057930	FETUB	rb	pAb		Human Protein Atlas	Q9UGM5	end
HPA061286	FGF21	rb	pAb		Human Protein Atlas	Q9NSA1	end
HPA072401	FGF21	rb	pAb		Human Protein Atlas	Q9NSA1	end
HPA018682	FGF9	rb	pAb		Human Protein Atlas	P31371	middle
HPA067007	FGF9	rb	pAb		Human Protein Atlas	P31371	start
HPA073936	FGFR2	rb	pAb		Human Protein Atlas	P21802	start
HPA010693	FGFR2	rb	pAb		Human Protein Atlas	P21802	start
HPA010710	FGFR2	rb	pAb		Human Protein Atlas	P21802	start
HPA035305	FGFR2	rb	pAb		Human Protein Atlas	P21802	start
HPA008475	FGFR3	rb	pAb		Human Protein Atlas	P22607	middle
HPA067204	FGFR3	rb	pAb		Human Protein Atlas	P22607	start
HPA074638	FGG	rb	pAb		Human Protein Atlas	P02679	end
HPA049320	FGL1	rb	pAb		Human Protein Atlas	Q08830	start
HPA051171	FKBP10	rb	pAb		Human Protein Atlas	Q96AY3	end
HPA057021	FKBP10	rb	pAb		Human Protein Atlas	Q96AY3	end
HPA046752	FKBP9	rb	pAb		Human Protein Atlas	O95302	end
HPA055256	FKBP9	rb	pAb		Human Protein Atlas	O95302	end
HPA074389	FLT4	rb	pAb		Human Protein Atlas	P35916	middle
HPA036060	FLT4	rb	pAb		Human Protein Atlas	P35916	middle
HPA067906	FLT4	rb	pAb		Human Protein Atlas	P35916	end
HPA069365	FLT4	rb	pAb		Human Protein Atlas	P35916	start
HPA046542	FUCA1	rb	pAb		Human Protein Atlas	P04066	end
HPA069609	GDF11	rb	pAb		Human Protein Atlas	O95390	end
HPA060985	GDF11	rb	pAb		Human Protein Atlas	O95390	middle
HPA062091	GDNF	rb	pAb		Human Protein Atlas	P39905	middle
HPA070283	GDNF	rb	pAb		Human Protein Atlas	P39905	middle
HPA041227	GFER	rb	pAb		Human Protein Atlas	P55789	end
HPA063553	GFER	rb	pAb		Human Protein Atlas	P55789	start
HPA068589	GH2	rb	pAb		Human Protein Atlas	P01242	end
HPA045339	GHR	rb	pAb		Human Protein Atlas	P10912	middle
HPA074752	GHR	rb	pAb		Human Protein Atlas	P10912	start
HPA073308	GHRL	rb	pAb		Human Protein Atlas	Q9UBU3	end
HPA018122	GNAS	rb	pAb		Human Protein Atlas	O95467	end
HPA027479	GNAS	rb	pAb		Human Protein Atlas	O95467	start
HPA028386	GNAS	rb	pAb		Human Protein Atlas	O95467	start
HPA030570	GPC1	rb	pAb		Human Protein Atlas	P35052	end
HPA030571	GPC1	rb	pAb		Human Protein Atlas	P35052	middle
HPA054650	GPLD1	rb	pAb		Human Protein Atlas	P80108	end
HPA059953	GZMK	rb	pAb		Human Protein Atlas	P49863	middle
HPA063181	GZMK	rb	pAb		Human Protein Atlas	P49863	end
HPA065895	GZMK	rb	pAb		Human Protein Atlas	P49863	middle
HPA019793	HBEGF	rb	pAb		Human Protein Atlas	Q99075	end
HPA062844	HBEGF	rb	pAb		Human Protein Atlas	Q99075	start
HPA068847	HPX	rb	pAb		Human Protein Atlas	P02790	middle
HPA050269	HRG	rb	pAb		Human Protein Atlas	P04196	middle
HPA054598	HRG	rb	pAb		Human Protein Atlas	P04196	middle
HPA078257	HS6ST3	rb	pAb		Human Protein Atlas	Q8IZP7	end
HPA051513	HS6ST3	rb	pAb		Human Protein Atlas	Q8IZP7	end
HPA003901	HSP90B1	rb	pAb		Human Protein Atlas	P14625	end
HPA049856	HSP90B1	rb	pAb		Human Protein Atlas	P14625	end
HPA050014	HSP90B1	rb	pAb		Human Protein Atlas	P14625	start
HPA072690	HSPG2	rb	pAb		Human Protein Atlas	P98160	start
HPA049525	IFNG	rb	pAb		Human Protein Atlas	P01579	middle
HPA053530	IFNG	rb	pAb		Human Protein Atlas	P01579	end
HPA063125	IFNG	rb	pAb		Human Protein Atlas	P01579	middle
HPA072414	IGF1	rb	pAb		Human Protein Atlas	P05019	end
HPA052648	IGF1	rb	pAb		Human Protein Atlas	P05019	end
HPA004822	IGF1R	rb	pAb		Human Protein Atlas	P08069	start
HPA045563	IGF1R	rb	pAb		Human Protein Atlas	P08069	middle
HPA068534	IGF1R	rb	pAb		Human Protein Atlas	P08069	middle
HPA040692	IGFALS	rb	pAb		Human Protein Atlas	P35858	end
HPA040948	IGFALS	rb	pAb		Human Protein Atlas	P35858	start
HPA050640	IGFBP1	rb	pAb		Human Protein Atlas	P08833	end
HPA004754	IGFBP2	rb	pAb		Human Protein Atlas	P18065	end
HPA045140	IGFBP2	rb	pAb		Human Protein Atlas	P18065	end
HPA077723	IGFBP2	rb	pAb		Human Protein Atlas	P18065	middle
HPA051182	IL10	rb	pAb		Human Protein Atlas	P22301	middle
HPA063270	IL10	rb	pAb		Human Protein Atlas	P22301	middle
HPA068862	IL10	rb	pAb		Human Protein Atlas	P22301	end
HPA065647	IL10RA	rb	pAb		Human Protein Atlas	Q13651	middle
HPA069086	IL10RA	rb	pAb		Human Protein Atlas	Q13651	start
HPA044955	IL11	rb	pAb		Human Protein Atlas	P20809	end
HPA059191	IL11	rb	pAb		Human Protein Atlas	P20809	end
HPA036652	IL11RA	rb	pAb		Human Protein Atlas	Q14626	end
HPA009044	IL11RA	rb	pAb		Human Protein Atlas	Q14626	middle
HPA013162	IL11RA	rb	pAb		Human Protein Atlas	Q14626	end
HPA041100	IL12B	rb	pAb		Human Protein Atlas	P29460	middle
HPA048230	IL12B	rb	pAb		Human Protein Atlas	P29460	middle
HPA001008	IL13RA1	rb	pAb		Human Protein Atlas	P78552	middle
HPA036245	IL15RA	rb	pAb		Human Protein Atlas	Q13261	middle
HPA068329	IL15RA	rb	pAb		Human Protein Atlas	Q13261	middle
HPA076559	IL17A	rb	pAb		Human Protein Atlas	Q16552	end
HPA045886	IL17A	rb	pAb		Human Protein Atlas	Q16552	middle
HPA052258	IL17A	rb	pAb		Human Protein Atlas	Q16552	middle
HPA002837	IL17RB	rb	pAb		Human Protein Atlas	Q9NRM6	start
HPA052950	IL17RB	rb	pAb		Human Protein Atlas	Q9NRM6	end
HPA072425	IL17RB	rb	pAb		Human Protein Atlas	Q9NRM6	end
HPA066922	IL19	rb	pAb		Human Protein Atlas	Q9UHD0	middle
HPA049514	IL19	rb	pAb		Human Protein Atlas	Q9UHD0	middle
HPA057760	IL19	rb	pAb		Human Protein Atlas	Q9UHD0	middle
HPA075019	IL1B	rb	pAb		Human Protein Atlas	P01584	middle
HPA001410	IL1B	rb	pAb		Human Protein Atlas	P01584	middle
HPA044649	IL1B	rb	pAb		Human Protein Atlas	P01584	middle
HPA068737	IL1B	rb	pAb		Human Protein Atlas	P01584	start
HPA002707	IL1R1	rb	pAb		Human Protein Atlas	P14778	middle
HPA005823	IL1R1	rb	pAb		Human Protein Atlas	P14778	middle
HPA035293	IL1RAP	rb	pAb		Human Protein Atlas	Q9NPH3	end
HPA035294	IL1RAP	rb	pAb		Human Protein Atlas	Q9NPH3	end
HPA003273	IL1RAPL2	rb	pAb		Human Protein Atlas	Q9NP60	end
HPA036128	IL1RAPL2	rb	pAb		Human Protein Atlas	Q9NP60	middle
HPA036129	IL1RAPL2	rb	pAb		Human Protein Atlas	Q9NP60	start
HPA077129	IL1RAPL2	rb	pAb		Human Protein Atlas	Q9NP60	end
HPA020024	IL20RA	rb	pAb		Human Protein Atlas	Q9UHF4	end
HPA042281	IL20RA	rb	pAb		Human Protein Atlas	Q9UHF4	middle
HPA052705	IL20RA	rb	pAb		Human Protein Atlas	Q9UHF4	end
HPA069559	IL20RA	rb	pAb		Human Protein Atlas	Q9UHF4	end
HPA038303	IL21	rb	pAb		Human Protein Atlas	Q9HBE4	end
HPA056628	IL21	rb	pAb		Human Protein Atlas	Q9HBE4	end
HPA011417	IL21R	rb	pAb		Human Protein Atlas	Q9HBE5	end
HPA042296	IL21R	rb	pAb		Human Protein Atlas	Q9HBE5	end
HPA030582	IL22RA2	rb	pAb		Human Protein Atlas	Q969J5	end
HPA055587	IL22RA2	rb	pAb		Human Protein Atlas	Q969J5	middle
HPA068548	IL22RA2	rb	pAb		Human Protein Atlas	Q969J5	middle
HPA051627	IL2RB	rb	pAb		Human Protein Atlas	P14784	middle
HPA062657	IL2RB	rb	pAb		Human Protein Atlas	P14784	start
HPA065542	IL2RB	rb	pAb		Human Protein Atlas	P14784	end
HPA066598	IL3	rb	pAb		Human Protein Atlas	P08700	middle
HPA077254	IL3	rb	pAb		Human Protein Atlas	P08700	middle
HPA030770	IL3	rb	pAb		Human Protein Atlas	P08700	end
HPA042270	IL4	rb	pAb		Human Protein Atlas	P05112	end
HPA063382	IL4	rb	pAb		Human Protein Atlas	P05112	middle
HPA067851	IL4	rb	pAb		Human Protein Atlas	P05112	end
HPA070010	IL4	rb	pAb		Human Protein Atlas	P05112	end
HPA040444	IL4R	rb	pAb		Human Protein Atlas	P24394	middle
HPA044116	IL4R	rb	pAb		Human Protein Atlas	P24394	end
HPA063712	IL5	rb	pAb		Human Protein Atlas	P05113	end
HPA064894	IL5	rb	pAb		Human Protein Atlas	P05113	end
HPA065029	IL5	rb	pAb		Human Protein Atlas	P05113	middle
HPA066422	IL5	rb	pAb		Human Protein Atlas	P05113	end
HPA060030	IL6	rb	pAb		Human Protein Atlas	P05231	end
HPA001411	IL6R	rb	pAb		Human Protein Atlas	P08887	middle
HPA071296	IL6R	rb	pAb		Human Protein Atlas	P08887	middle
HPA034629	IL6R	rb	pAb		Human Protein Atlas	P08887	end
HPA047592	IL6R	rb	pAb		Human Protein Atlas	P08887	end
HPA059159	IL6R	rb	pAb		Human Protein Atlas	P08887	end
HPA067550	IL7R	rb	pAb		Human Protein Atlas	P16871	end
HPA034514	IL7R	rb	pAb		Human Protein Atlas	P16871	end
HPA052444	IL9	rb	pAb		Human Protein Atlas	P15248	middle
HPA057097	IL9	rb	pAb		Human Protein Atlas	P15248	end
HPA065416	IL9	rb	pAb		Human Protein Atlas	P15248	end
HPA050755	INHBC	rb	pAb		Human Protein Atlas	P55103	start
HPA057468	INHBC	rb	pAb		Human Protein Atlas	P55103	start
HPA071895	INHBC	rb	pAb		Human Protein Atlas	P55103	end
HPA039314	ISM2	rb	pAb		Human Protein Atlas	Q6H9L7	middle
HPA039742	ISM2	rb	pAb		Human Protein Atlas	Q6H9L7	middle
HPA066123	ISM2	rb	pAb		Human Protein Atlas	Q6H9L7	middle
HPA069003	ITGB1	rb	pAb		Human Protein Atlas	P05556	end
HPA051326	ITGB1	rb	pAb		Human Protein Atlas	P05556	end
HPA008024	KDR	rb	pAb		Human Protein Atlas	P35968	middle
HPA061751	KDR	rb	pAb		Human Protein Atlas	P35968	end
HPA068825	KITLG	rb	pAb		Human Protein Atlas	P21583	end
HPA070395	KITLG	rb	pAb		Human Protein Atlas	P21583	end
HPA026642	LAMP3	rb	pAb		Human Protein Atlas	Q9UQV4	middle
HPA051467	LAMP3	rb	pAb		Human Protein Atlas	Q9UQV4	middle
HPA057322	LEP	rb	pAb		Human Protein Atlas	P41159	end
HPA068565	LEP	rb	pAb		Human Protein Atlas	P41159	end
HPA030721	LEP	rb	pAb		Human Protein Atlas	P41159	middle
HPA046876	LGALS9	rb	pAb		Human Protein Atlas	Q6DKI2	start
HPA047218	LGALS9	rb	pAb		Human Protein Atlas	Q6DKI2	end
HPA001888	LRG1	rb	pAb		Human Protein Atlas	P02750	middle
HPA008801	LTBR	rb	pAb		Human Protein Atlas	P36941	middle
HPA042280	LTBR	rb	pAb		Human Protein Atlas	P36941	middle
HPA061617	LTBR	rb	pAb		Human Protein Atlas	P36941	middle
HPA068829	LTBR	rb	pAb		Human Protein Atlas	P36941	start
HPA073665	LTBR	rb	pAb		Human Protein Atlas	P36941	middle
HPA009289	LTK	rb	pAb		Human Protein Atlas	P29376	start
HPA066358	LTK	rb	pAb		Human Protein Atlas	P29376	start
HPA008989	LTK	rb	pAb		Human Protein Atlas	P29376	start
HPA044949	LTK	rb	pAb		Human Protein Atlas	P29376	end
HPA059545	LTK	rb	pAb		Human Protein Atlas	P29376	end
HPA010519	LY9	rb	pAb		Human Protein Atlas	Q9HBG7	middle
HPA065063	LY9	rb	pAb		Human Protein Atlas	Q9HBG7	middle
HPA050917	LY9	rb	pAb		Human Protein Atlas	Q9HBG7	end
HPA065003	LYZ	rb	pAb		Human Protein Atlas	P61626	middle
HPA066182	LYZ	rb	pAb		Human Protein Atlas	P61626	middle
HPA040445	M6PR	rb	pAb		Human Protein Atlas	P20645	middle
HPA069232	M6PR	rb	pAb		Human Protein Atlas	P20645	end
HPA037698	MANBA	rb	pAb		Human Protein Atlas	O00462	end
HPA053478	MANBA	rb	pAb		Human Protein Atlas	O00462	end
HPA057430	MANBA	rb	pAb		Human Protein Atlas	O00462	start
HPA065694	MATN3	rb	pAb		Human Protein Atlas	O15232	end
HPA061475	MATN3	rb	pAb		Human Protein Atlas	O15232	end
HPA023345	METRNL	rb	pAb		Human Protein Atlas	Q641Q3	middle
HPA048936	MFNG	rb	pAb		Human Protein Atlas	O00587	middle
HPA056479	MFNG	rb	pAb		Human Protein Atlas	O00587	start
HPA004920	MMP1	rb	pAb		Human Protein Atlas	P03956	middle
HPA031456	MMP1	rb	pAb		Human Protein Atlas	P03956	middle
HPA067590	MMP1	rb	pAb		Human Protein Atlas	P03956	end
HPA073068	NETO1	rb	pAb		Human Protein Atlas	Q8TDF5	end
HPA064630	NETO1	rb	pAb		Human Protein Atlas	Q8TDF5	start
HPA065736	NETO1	rb	pAb		Human Protein Atlas	Q8TDF5	end
HPA049364	NPPA	rb	pAb		Human Protein Atlas	P01160	middle
HPA058269	NPPA	rb	pAb		Human Protein Atlas	P01160	middle
HPA044572	NPY	rb	pAb		Human Protein Atlas	P01303	end
HPA056798	NPY	rb	pAb		Human Protein Atlas	P01303	middle
HPA073500	NUCB1	rb	pAb		Human Protein Atlas	Q02818	middle
HPA074883	OLFML2A	rb	pAb		Human Protein Atlas	Q68BL7	middle
HPA021180	OLFML2A	rb	pAb		Human Protein Atlas	Q68BL7	middle
HPA022254	OLFML2A	rb	pAb		Human Protein Atlas	Q68BL7	start
HPA024043	PCOLCE	rb	pAb		Human Protein Atlas	Q15113	middle
HPA067969	PCOLCE	rb	pAb		Human Protein Atlas	Q15113	end
HPA068422	PCOLCE	rb	pAb		Human Protein Atlas	Q15113	end
HPA051985	PDGFA	rb	pAb		Human Protein Atlas	P04085	start
HPA065024	PDGFA	rb	pAb		Human Protein Atlas	P04085	start
HPA027012	PDGFA	rb	pAb		Human Protein Atlas	P04085	middle
HPA063058	PDGFA	rb	pAb		Human Protein Atlas	P04085	middle
HPA045273	PDGFA	rb	pAb		Human Protein Atlas	P04085	middle
HPA051692	PDIA2	rb	pAb		Human Protein Atlas	Q13087	middle
HPA053492	PDIA2	rb	pAb		Human Protein Atlas	Q13087	middle
HPA005849	PGF	rb	pAb		Human Protein Atlas	P49763	middle
HPA041624	PGF	rb	pAb		Human Protein Atlas	P49763	middle
HPA012170	PPIB	rb	pAb		Human Protein Atlas	P23284	end
HPA018802	PRL	rb	pAb		Human Protein Atlas	P01236	end
HPA042416	PRL	rb	pAb		Human Protein Atlas	P01236	end
HPA062017	PRL	rb	pAb		Human Protein Atlas	P01236	start
HPA064124	PRL	rb	pAb		Human Protein Atlas	P16471	end
HPA064227	PRL	rb	pAb		Human Protein Atlas	P16471	start
HPA074410	PRL	rb	pAb		Human Protein Atlas	P16471	end
HPA067456	PTGDS	rb	pAb		Human Protein Atlas	P41222	end
HPA054747	PTPRS	rb	pAb		Human Protein Atlas	Q13332	middle
HPA007690	PTPRS	rb	pAb		Human Protein Atlas	Q13332	middle
HPA039156	PTPRS	rb	pAb		Human Protein Atlas	Q13332	middle
HPA040002	PTPRS	rb	pAb		Human Protein Atlas	Q13332	end
HPA074366	PTPRS	rb	pAb		Human Protein Atlas	Q13332	middle
HPA069320	PTX3	rb	pAb		Human Protein Atlas	P26022	end
HPA065722	PTX3	rb	pAb		Human Protein Atlas	P26022	end
HPA045549	REG1B;REG1A	rb	pAb		Human Protein Atlas	P48304	middle
HPA045579	REG1B;REG1A	rb	pAb		Human Protein Atlas	P48304	middle
HPA005131	REN	rb	pAb		Human Protein Atlas	P00797	end
HPA029957	RSPO3	rb	pAb		Human Protein Atlas	Q9BXY4	end
HPA049666	RSPO3	rb	pAb		Human Protein Atlas	Q9BXY4	end
HPA050476	RSPO3	rb	pAb		Human Protein Atlas	Q9BXY4	end
HPA006880	SCG3	rb	pAb		Human Protein Atlas	Q8WXD2	middle
HPA007213	SCG3	rb	pAb		Human Protein Atlas	Q8WXD2	middle
HPA053715	SCG3	rb	pAb		Human Protein Atlas	Q8WXD2	end
HPA041707	SCN3B	rb	pAb		Human Protein Atlas	Q9NY72	end
HPA042518	SCN3B	rb	pAb		Human Protein Atlas	Q9NY72	middle
HPA061113	SCN3B	rb	pAb		Human Protein Atlas	Q9NY72	end
HPA069506	SCN3B	rb	pAb		Human Protein Atlas	Q9NY72	end
HPA078632	SCN3B	rb	pAb		Human Protein Atlas	Q9NY72	middle
HPA003066	SERPINA11	rb	pAb		Human Protein Atlas	Q86U17	middle
HPA053888	SERPINA11	rb	pAb		Human Protein Atlas	Q86U17	start
HPA070491	SERPINA11	rb	pAb		Human Protein Atlas	Q86U17	start
HPA003607	SERPINA4	rb	pAb		Human Protein Atlas	P29622	middle
HPA002869	SERPINA4	rb	pAb		Human Protein Atlas	P29622	middle
HPA017864	SERPINA6	rb	pAb		Human Protein Atlas	P08185	end
HPA078122	SERPINA6	rb	pAb		Human Protein Atlas	P08185	middle
HPA063369	SERPINA9	rb	pAb		Human Protein Atlas	Q86WD7	end
HPA074535	SERPINA9	rb	pAb		Human Protein Atlas	Q86WD7	middle
HPA066945	SERPINA9	rb	pAb		Human Protein Atlas	Q86WD7	middle
HPA000277	SERPINE2	rb	pAb		Human Protein Atlas	P07093	end
HPA054656	SERPINE2	rb	pAb		Human Protein Atlas	P07093	middle
HPA063219	SERPINE2	rb	pAb		Human Protein Atlas	P07093	start
HPA065249	SERPINE2	rb	pAb		Human Protein Atlas	P07093	middle
HPA042638	SFTPA2;SFTPA1	rb	pAb		Human Protein Atlas	Q8IWL1	middle
HPA045752	SFTPA2;SFTPA1	rb	pAb		Human Protein Atlas	Q8IWL1	end
HPA049368	SFTPA2;SFTPA1	rb	pAb		Human Protein Atlas	Q8IWL1	end
HPA023436	SGSH	rb	pAb		Human Protein Atlas	P51688	middle
HPA023451	SGSH	rb	pAb		Human Protein Atlas	P51688	end
HPA045205	SHBG	rb	pAb		Human Protein Atlas	P04278	middle
HPA052029	SHH	rb	pAb		Human Protein Atlas	Q15465	middle
HPA063158	SHH	rb	pAb		Human Protein Atlas	Q15465	middle
HPA018198	SIGLEC6	rb	pAb		Human Protein Atlas	O43699	middle
HPA009084	SIGLEC6	rb	pAb		Human Protein Atlas	O43699	end
HPA069319	SLAMF1	rb	pAb		Human Protein Atlas	Q13291	start
HPA050274	SLAMF1	rb	pAb		Human Protein Atlas	Q13291	end
HPA064446	SLAMF1	rb	pAb		Human Protein Atlas	Q13291	end
HPA017980	SLC3A2	rb	pAb		Human Protein Atlas	P08195	middle
HPA040170	SPON2	rb	pAb		Human Protein Atlas	Q9BUD6	end
HPA066095	SPON2	rb	pAb		Human Protein Atlas	Q9BUD6	middle
HPA043233	ST13	rb	pAb		Human Protein Atlas	P50502	start
HPA065065	TGFB2	rb	pAb		Human Protein Atlas	P61812	middle
HPA049818	TGFB2	rb	pAb		Human Protein Atlas	P61812	end
HPA067580	TGFB2	rb	pAb		Human Protein Atlas	P61812	end
HPA048828	THPO	rb	pAb		Human Protein Atlas	P40225	start
HPA019596	THPO	rb	pAb		Human Protein Atlas	P40225	start
HPA042965	THPO	rb	pAb		Human Protein Atlas	P40225	end
HPA027432	TIE1	rb	pAb		Human Protein Atlas	P35590	middle
HPA054326	TIE1	rb	pAb		Human Protein Atlas	P35590	middle
HPA063002	TIE1	rb	pAb		Human Protein Atlas	P35590	middle
HPA067134	TIE1	rb	pAb		Human Protein Atlas	P35590	middle
HPA068712	TIMP2	rb	pAb		Human Protein Atlas	P16035	end
HPA073700	TIMP2	rb	pAb		Human Protein Atlas	P16035	middle
HPA019761	TIMP4	rb	pAb		Human Protein Atlas	Q99727	middle
HPA067532	TIMP4	rb	pAb		Human Protein Atlas	Q99727	end
HPA006189	TNFRSF14	rb	pAb		Human Protein Atlas	Q92956	middle
HPA006190	TNFRSF14	rb	pAb		Human Protein Atlas	Q92956	end
HPA075443	TNFRSF14	rb	pAb		Human Protein Atlas	Q92956	end
HPA032081	TNFRSF8	rb	pAb		Human Protein Atlas	P28908	start
HPA032082	TNFRSF8	rb	pAb		Human Protein Atlas	P28908	middle
HPA014720	TNFRSF8	rb	pAb		Human Protein Atlas	P28908	middle
HPA055752	TXN	rb	pAb		Human Protein Atlas	P10599	start
HPA047478	TXN	rb	pAb		Human Protein Atlas	P10599	end
HPA011246	VASN	rb	pAb		Human Protein Atlas	Q6EMK4	end
HPA011892	VASN	rb	pAb		Human Protein Atlas	Q6EMK4	end
HPA069867	VCAM1	rb	pAb		Human Protein Atlas	P19320	start
HPA053984	VEGFA	rb	pAb		Human Protein Atlas	P15692	start
HPA063302	VEGFA	rb	pAb		Human Protein Atlas	P15692	start
HPA066003	WFDC12	rb	pAb		Human Protein Atlas	Q8WWY7	middle
HPA074592	WFDC12	rb	pAb		Human Protein Atlas	Q8WWY7	end
HPA076169	WFDC12	rb	pAb		Human Protein Atlas	Q8WWY7	middle
HPA041687	A1BG	rb	pAb		Human Protein Atlas	P04217	middle
HPA044252	A1BG	rb	pAb		Human Protein Atlas	P04217	start
HPA057972	AMBN	rb	pAb		Human Protein Atlas	Q9NP70	end
HPA054306	ANGPTL3	rb	pAb		Human Protein Atlas	Q9Y5C1	middle
HPA051006	APOM	rb	pAb		Human Protein Atlas	O95445	middle
HPA077777	B4GALT5	rb	pAb		Human Protein Atlas	O43286	end
HPA052025	B4GALT5	rb	pAb		Human Protein Atlas	O43286	start
HPA055832	BMP15	rb	pAb		Human Protein Atlas	O95972	end
HPA071619	BMP6	rb	pAb		Human Protein Atlas	P22004	end
HPA062240	BMPR1A	rb	pAb		Human Protein Atlas	P36894	start
HPA053570	BST1	rb	pAb		Human Protein Atlas	Q10588	middle
HPA052275	BTD	rb	pAb		Human Protein Atlas	P43251	start
HPA045238	C1QTNF9B;C1QTNF9	rb	pAb		Human Protein Atlas	B2RNN3	end
HPA003528	CD274	rb	pAb		Human Protein Atlas	Q9NZQ7	middle
HPA071696	CD274	rb	pAb		Human Protein Atlas	Q9NZQ7	end
HPA051814	CD274	rb	pAb		Human Protein Atlas	Q9NZQ7	end
HPA027165	CD5L	rb	pAb		Human Protein Atlas	O43866	end
HPA068020	CD84	rb	pAb		Human Protein Atlas	Q9UIB8	middle
HPA017648	CD84	rb	pAb		Human Protein Atlas	Q9UIB8	middle
HPA058574	CDH2	rb	pAb		Human Protein Atlas	P19022	middle
HPA072272	CFHR5	rb	pAb		Human Protein Atlas	Q9BXR6	start
HPA049541	CFHR5	rb	pAb		Human Protein Atlas	Q9BXR6	middle
HPA068652	CFP	rb	pAb		Human Protein Atlas	P27918	end
HPA059481	CFP	rb	pAb		Human Protein Atlas	P27918	end
HPA037445	CFP	rb	pAb		Human Protein Atlas	P27918	middle
HPA074844	CHIT1	rb	pAb		Human Protein Atlas	Q13231	middle
HPA004146	CPB2	rb	pAb		Human Protein Atlas	Q96IY4	middle
HPA023603	CPB2	rb	pAb		Human Protein Atlas	Q96IY4	middle
HPA046120	CRHBP	rb	pAb		Human Protein Atlas	P24387	end
HPA061864	CSF1	rb	pAb		Human Protein Atlas	P09603	end
HPA071579	CSF2	rb	pAb		Human Protein Atlas	P04141	end
HPA017952	CSF3R	rb	pAb		Human Protein Atlas	Q99062	middle
HPA058557	CSTB	rb	pAb		Human Protein Atlas	P04080	start
HPA003001	CTSD	rb	pAb		Human Protein Atlas	P07339	middle
HPA060821	CXCL1	rb	pAb		Human Protein Atlas	P09341	middle
HPA067614	CXCL1	rb	pAb		Human Protein Atlas	P09341	middle
HPA011164	DKK3	rb	pAb		Human Protein Atlas	Q9UBP4	end
HPA044445	DLL3	rb	pAb		Human Protein Atlas	Q9NYJ7	end
HPA071588	EFEMP1	rb	pAb		Human Protein Atlas	Q12805	end
HPA069579	EFNA1	rb	pAb		Human Protein Atlas	P20827	middle
HPA001364	EFNB1	rb	pAb		Human Protein Atlas	P98172	end
HPA067083	ERAP1	rb	pAb		Human Protein Atlas	Q9NZ08	end
HPA039808	F11	rb	pAb		Human Protein Atlas	P03951	middle
HPA003827	F13B	rb	pAb		Human Protein Atlas	P05160	start
HPA000594	F8	rb	pAb		Human Protein Atlas	P00451	middle
HPA070898	FCGR2A	rb	pAb		Human Protein Atlas	P12318	start
HPA011225	FCN2	rb	pAb		Human Protein Atlas	Q15485	end
HPA035133	FETUB	rb	pAb		Human Protein Atlas	Q9UGM5	end
HPA069860	FETUB	rb	pAb		Human Protein Atlas	Q9UGM5	start
HPA063272	FGF21	rb	pAb		Human Protein Atlas	Q9NSA1	end
HPA031457	FGL1	rb	pAb		Human Protein Atlas	Q08830	end
HPA011329	FGL1	rb	pAb		Human Protein Atlas	Q08830	end
HPA012595	FKBP9	rb	pAb		Human Protein Atlas	O95302	start
HPA056371	FUCA1	rb	pAb		Human Protein Atlas	P04066	middle
HPA072665	GDF11	rb	pAb		Human Protein Atlas	O95390	middle
HPA059598	GDF11	rb	pAb		Human Protein Atlas	O95390	end
HPA070406	GH2	rb	pAb		Human Protein Atlas	P01242	end
HPA041157	GH2	rb	pAb		Human Protein Atlas	P01242	end
HPA057653	GH2	rb	pAb		Human Protein Atlas	P01242	end
HPA014298	GHRL	rb	pAb		Human Protein Atlas	Q9UBU3	end
HPA027478	GNAS	rb	pAb		Human Protein Atlas	O95467	middle
HPA053243	HBEGF	rb	pAb		Human Protein Atlas	Q99075	end
HPA065318	HPX	rb	pAb		Human Protein Atlas	P02790	start
HPA008424	HSP90B1	rb	pAb		Human Protein Atlas	P14625	middle
HPA045058	HSP90B1	rb	pAb		Human Protein Atlas	P14625	middle
HPA005778	HSPG2	rb	pAb		Human Protein Atlas	P98160	start
HPA073359	IFNG	rb	pAb		Human Protein Atlas	P01579	middle
HPA048946	IGF1	rb	pAb		Human Protein Atlas	P05019	end
HPA052949	IGF1R	rb	pAb		Human Protein Atlas	P08069	start
HPA027476	IL10	rb	pAb		Human Protein Atlas	P22301	end
HPA071391	IL10	rb	pAb		Human Protein Atlas	P22301	end
HPA050281	IL10RA	rb	pAb		Human Protein Atlas	Q13651	middle
HPA008983	IL11RA	rb	pAb		Human Protein Atlas	Q14626	middle
HPA012789	IL11RA	rb	pAb		Human Protein Atlas	Q14626	end
HPA036653	IL11RA	rb	pAb		Human Protein Atlas	Q14626	middle
HPA000293	IL13RA1	rb	pAb		Human Protein Atlas	P78552	middle
HPA064606	IL1B	rb	pAb		Human Protein Atlas	P01584	end
HPA029559	IL1R1	rb	pAb		Human Protein Atlas	P14778	end
HPA029560	IL1R1	rb	pAb		Human Protein Atlas	P14778	end
HPA048408	IL1R1	rb	pAb		Human Protein Atlas	P14778	start
HPA068694	IL1RAP	rb	pAb		Human Protein Atlas	Q9NPH3	end
HPA045914	IL21	rb	pAb		Human Protein Atlas	Q9HBE4	end
HPA010931	IL21R	rb	pAb		Human Protein Atlas	Q9HBE5	end
HPA030583	IL22RA2	rb	pAb		Human Protein Atlas	Q969J5	middle
HPA000991	IL2RB	rb	pAb		Human Protein Atlas	P14784	middle
HPA029618	IL2RB	rb	pAb		Human Protein Atlas	P14784	end
HPA029617	IL2RB	rb	pAb		Human Protein Atlas	P14784	middle
HPA008412	IL3	rb	pAb		Human Protein Atlas	P08700	end
HPA050124	IL4R	rb	pAb		Human Protein Atlas	P24394	start
HPA059876	IL4R	rb	pAb		Human Protein Atlas	P24394	end
HPA070380	IL4R	rb	pAb		Human Protein Atlas	P24394	end
HPA064428	IL6	rb	pAb		Human Protein Atlas	P05231	end
HPA070005	IL6R	rb	pAb		Human Protein Atlas	P08887	start
HPA065856	IL6R	rb	pAb		Human Protein Atlas	P08887	middle
HPA046115	IL9	rb	pAb		Human Protein Atlas	P15248	middle
HPA020729	INHBC	rb	pAb		Human Protein Atlas	P55103	start
HPA058403	INHBC	rb	pAb		Human Protein Atlas	P55103	end
HPA007515	KDR	rb	pAb		Human Protein Atlas	P35968	middle
HPA061862	KITLG	rb	pAb		Human Protein Atlas	P21583	end
HPA030722	LEP	rb	pAb		Human Protein Atlas	P41159	end
HPA056122	LTK	rb	pAb		Human Protein Atlas	P29376	start
HPA048284	LYZ	rb	pAb		Human Protein Atlas	P61626	end
HPA071645	M6PR	rb	pAb		Human Protein Atlas	P20645	end
HPA037699	MANBA	rb	pAb		Human Protein Atlas	O00462	start
HPA051250	MATN3	rb	pAb		Human Protein Atlas	O15232	end
HPA071456	MATN3	rb	pAb		Human Protein Atlas	O15232	end
HPA074980	MATN3	rb	pAb		Human Protein Atlas	O15232	end
HPA023792	METRNL	rb	pAb		Human Protein Atlas	Q641Q3	middle
HPA066763	MMP1	rb	pAb		Human Protein Atlas	P03956	start
HPA074994	MMP1	rb	pAb		Human Protein Atlas	P03956	start
HPA008130	MMP1	rb	pAb		Human Protein Atlas	P03956	end
HPA054688	MMP1	rb	pAb		Human Protein Atlas	P03956	start
HPA061225	MMP1	rb	pAb		Human Protein Atlas	P03956	end
HPA011547	NETO1	rb	pAb		Human Protein Atlas	Q8TDF5	end
HPA064007	NPPA	rb	pAb		Human Protein Atlas	P01160	end
HPA007689	NUCB1	rb	pAb		Human Protein Atlas	Q02818	end
HPA042927	PCOLCE	rb	pAb		Human Protein Atlas	Q15113	end
HPA058529	PCOLCE	rb	pAb		Human Protein Atlas	Q15113	end
HPA016613	PDGFA	rb	pAb		Human Protein Atlas	P04085	middle
HPA012720	PPIB	rb	pAb		Human Protein Atlas	P23284	end
HPA004938	PTGDS	rb	pAb		Human Protein Atlas	P41222	end
HPA051317	PTPRS	rb	pAb		Human Protein Atlas	Q13332	middle
HPA060571	PTPRS	rb	pAb		Human Protein Atlas	Q13332	middle
HPA065253	PTPRS	rb	pAb		Human Protein Atlas	Q13332	middle
HPA074107	PTPRS	rb	pAb		Human Protein Atlas	Q13332	middle
HPA078099	SERPINA11	rb	pAb		Human Protein Atlas	Q86U17	start
HPA068939	SERPINA4	rb	pAb		Human Protein Atlas	P29622	start
HPA055462	SERPINA9	rb	pAb		Human Protein Atlas	Q86WD7	end
HPA059971	SERPINA9	rb	pAb		Human Protein Atlas	Q86WD7	middle
HPA069536	SERPINE2	rb	pAb		Human Protein Atlas	P07093	start
HPA072989	SERPINE2	rb	pAb		Human Protein Atlas	P07093	middle
HPA024833	SGSH	rb	pAb		Human Protein Atlas	P51688	end
HPA068056	SHBG	rb	pAb		Human Protein Atlas	P04278	end
HPA008945	SIGLEC6	rb	pAb		Human Protein Atlas	O43699	end
HPA001248	SLAMF1	rb	pAb		Human Protein Atlas	Q13291	end
HPA073095	SLAMF1	rb	pAb		Human Protein Atlas	Q13291	end
HPA074868	SLC3A2	rb	pAb		Human Protein Atlas	P08195	end
HPA043890	SPON2	rb	pAb		Human Protein Atlas	Q9BUD6	start
HPA046412	ST13	rb	pAb		Human Protein Atlas	P50502	end
HPA060541	TGFB2	rb	pAb		Human Protein Atlas	P61812	end
HPA030603	THPO	rb	pAb		Human Protein Atlas	P40225	end
HPA051629	THPO	rb	pAb		Human Protein Atlas	P40225	end
HPA045769	TIE1	rb	pAb		Human Protein Atlas	P35590	middle
HPA059544	TIE1	rb	pAb		Human Protein Atlas	P35590	middle
HPA064888	TIMP2	rb	pAb		Human Protein Atlas	P16035	middle
HPA069972	TIMP2	rb	pAb		Human Protein Atlas	P16035	end
HPA069640	TIMP4	rb	pAb		Human Protein Atlas	Q99727	middle
HPA006404	TNFRSF14	rb	pAb		Human Protein Atlas	Q92956	middle
HPA014823	TNFRSF8	rb	pAb		Human Protein Atlas	P28908	middle
HPA001618	VCAM1	rb	pAb		Human Protein Atlas	P19320	end
HPA069116	VEGFA	rb	pAb		Human Protein Atlas	P15692	start
HPA059490	WFDC12	rb	pAb		Human Protein Atlas	Q8WWY7	middle
