## Supplementary Table 2. Annotation table - pair selection for application phase for "Systematic Development of Sandwich Immunoassays for the Plasma Secretome"

### Sheet: final selection
target	capAb	detAb	Comment	detAb excluded for selection phase	off-target reactivity with plasma	elevated background protein and/or plasma	availability of Ab	averaged CV within signal range	CV value plasma [log2]	CV value protein [log2]	sample dilution > 1:4	protein dilution curve starting point > 3ng/ml
AFM	HPA052437	HPA017006		0	0		0	0	1.1	0.9	0	0
ANGPTL3	HPA038097	HPA072914		0	0		0	0	1.6	1.5	0	0
APOA4	HPA005149	HPA005149		0	0		0	0	0.4	2.2	0	0
CCL16	HPA068091	HPA042909		0	0		0	0	3.1	1.3	0	0
CD5L	HPA026432	HPA026432		0	0		0	0	1.1	1.6	0	0
CFHR5	HPA072446	HPA072446		0	0		0	0	0.6	1.2	0	0
CFP	HPA059481	HPA072644		0	0		0	0	1.1	1.6	0	0
CHIT1	HPA010575	HPA010575	lower LLOQ	0	0		0	0	1.9	1.1	0	0
CPA1	HPA052215	HPA052215		0	0		0	0	1.9	2	0	0
CPN2	HPA004732	HPA004732		0	0		0	0	0.7	1.2	0	0
CSF1	HPA076624	HPA022244		0	0		0	0	0.5	1.4	0	0
EFEMP1	HPA071588	HPA070841	lower LLOQ	0	0		0	0	0.9	1.5	0	0
EFNA1	HPA001132	HPA054795		0	0		0	0	2	2.9	0	0
FGF21	HPA061286	HPA072401		0	0		0	0	2.1	1.3	0	0
FGL1	HPA049320	HPA049320	lower LLOQ	0	0		0	0	1.5	1.7	0	0
GNAS	HPA018122	HPA018122		0	0		0	0	1.6	1.4	0	0
HRG	HPA054598	HPA054598		0	0		0	0	0.8	1.2	0	0
HSP90B1	HPA008424	HPA003901		0	0		0	0	0.8	1.4	0	0
IGFBP2	HPA077723	HPA004754		0	0		0	0	0.9	1.4	0	0
INHBC	HPA071895	HPA050755		0	0		0	0	0.9	1.9	0	0
NPPA	HPA064007	HPA049364		0	0		0	0	3	1.8	0	0
SPON2	HPA040170	HPA066095		0	0		0	0	3.1	1.7	0	0
AFM	HPA017006	HPA017006	plateau in plasma	0	0		0	0	1.1	1.4	0	0
ANGPTL3	HPA054306	HPA072914	low signal intensity in plasma	0	0	0	0	0	2.2	1.4	0	0
ANGPTL3	HPA072914	HPA072914	same binding region	0	0	0	0	0	1.7	1.4	0	0
CHIT1	HPA010115	HPA010575	higher LLOQ	0	0	0	0	0	1.9	1.2	0	0
EFEMP1	HPA062231	HPA070841	higher LLOQ	0	0	0	0	0	1	1.8	0	0
FGL1	HPA031457	HPA049320	higher LLOQ	0	0		0	0	1.7	2.3	0	0
HSP90B1	HPA003901	HPA003901	higher LLOQ	0	0	0	0	0	0.9	1.1	0	0
IGFBP2	HPA004754	HPA004754	higher LLOQ	0	0	0	0	0	1	1.7	0	0
INHBC	HPA020729	HPA050755	higher LLOQ	0	0	0	0	0	0.6	1.3	0	0
INHBC	HPA057468	HPA050755	higher LLOQ	0	0	0	0	0	0.9	2.4	0	0
AFM	HPA017006	HPA052437		x	0
AFP	HPA010125	HPA010607		0	0	x	x	0			x	0
ANGPTL3	HPA038097	HPA038097		x	0
ANGPTL3	HPA054306	HPA038097		x	0
ANGPTL3	HPA072914	HPA038097		x	0
APOM	HPA044180	HPA044180		0	x	0	x	0			0	0
B4GALT5	HPA026856	HPA026856		0	x
B4GALT5	HPA026856	HPA060750		0	x
B4GALT5	HPA026856	HPA067597		0	x
C4BPB	HPA000925	HPA062357		0	x
C4BPB	HPA026290	HPA062357		0	x
C4BPB	HPA051620	HPA062357		0	x
C4BPB	HPA062357	HPA062357		0	x
C4BPB	HPA000925	HPA000925		x	x
C4BPB	HPA026290	HPA000925		x	x
C4BPB	HPA051620	HPA000925		x	x
C4BPB	HPA062357	HPA000925		x	x
C4BPB	HPA000925	HPA026290		x	x
C4BPB	HPA026290	HPA026290		x	x
C4BPB	HPA051620	HPA026290		x	x
C4BPB	HPA062357	HPA026290		x	x
C4BPB	HPA000925	HPA051620		x	x
C4BPB	HPA026290	HPA051620		x	x
C4BPB	HPA051620	HPA051620		x	x
C4BPB	HPA062357	HPA051620		x	x
CCER2	HPA066659	HPA069716		0	0	0	x	0			0	0
CCER2	HPA069716	HPA069716		0	0	x	x	0			0	0
CCER2	HPA066659	HPA066659		x	0
CCER2	HPA069716	HPA066659		x	0
CCL16	HPA042909	HPA042909		0	0	0	0	x	4.6	2.6	0	0
CCL16	HPA051577	HPA042909		0	0	0	x				0	0
CCL16	HPA042909	HPA068091		x	0
CCL16	HPA068091	HPA068091		x	0
CD22	HPA024353	HPA024353		0	x	0	x	0			0
CD22	HPA066523	HPA024353		0	x	0	x	0			x
CD22	HPA024353	HPA066523		x	0
CD274	HPA005484	HPA005484		0	0	0	x	0	2.4	2.8	x	0
CD274	HPA003528	HPA005484		0	0	0		x	2.8	4.8	x	0
CD274	HPA063154	HPA005484		0	0	0		x	2.8	3.5	x	0
CD274	HPA071696	HPA005484		0	0	0		x	3	4.6	x	0
CD274	HPA003528	HPA002839		x	0
CD274	HPA063154	HPA002839		x	0
CD274	HPA071696	HPA002839		x	0
CD274	HPA003528	HPA063154		x	0
CD274	HPA063154	HPA068883		x	0
CD274	HPA071696	HPA068883		x	0
CD5L	HPA053306	HPA026432		0	x	0	0	0			0	0
CD5L	HPA068384	HPA026432		0	0	x	0	0			0	0
CD5L	HPA049551	HPA026432		0	x	0	0	0			x	0
CD5L	HPA026432	HPA053306		x	0
CD5L	HPA053306	HPA053306		x	0
CD5L	HPA027165	HPA065686		x	0
CD5L	HPA026432	HPA068384		x	0
CD5L	HPA049551	HPA068384		x	0
CD5L	HPA068384	HPA068384		x	0
CD8B	HPA052091	HPA052091		0	0	x	0	0			x	0
CD8B	HPA051042	HPA046326		x	0
CD8B	HPA046326	HPA051042		x	x
CES1	HPA046717	HPA046717		0	x	0	x	x			0	0
CFHR5	HPA 049541	HPA072446		0	0	0	x				0	0
CFHR5	HPA073894	HPA073894		x	0
CFP	HPA072644	HPA072644		0	x	x	0	0			x	0
CFP	HPA068652	HPA072644		0	x	0	0	0			0	0
CFP	HPA037445	HPA072644		0	x	0	0	0			0	x
CHIT1	HPA010115	HPA010115		x	0
CHIT1	HPA010575	HPA010115		x	0
CPA1	HPA052215	HPA021836		x	0
CSF1	HPA076624	HPA044339		x	0
CSF1	HPA022244	HPA076624		x	0
CSF1	HPA044339	HPA076624		x	0
CSF1	HPA061864	HPA076624		x	0
CTF1	HPA063898	HPA063898		0	x	0	x	0			0	0
CTF1	HPA063898	HPA071721		x	0
EFNA1	HPA069549	HPA054795		0	x	0	0	0			0	0
EFNA1	HPA052036	HPA054795		0	x	0	0	x			x	0
EFNA1	HPA001132	HPA001132		x	0
EFNA1	HPA054795	HPA001132		x	0
EFNA1	HPA069549	HPA069549		x	0
EFNA1	HPA054795	HPA069549		x	0
ERAP1	HPA042317	HPA069339		0	x	0	x	0			0	0
FAM3B	HPA015885	HPA015885		0	x
FAM3B	HPA029777	HPA015885		0	x
FGF21	HPA061286	HPA061286		x	x
FGF21	HPA072401	HPA061286		x	x
GPC1	HPA030570	HPA030571		0	x	0	x	0			0	0
GZMK	HPA059953	HPA059953		0	x
HRG	HPA050269	HPA054598		0	x	0	0	0			0	x
HS6ST3	HPA078257	HPA078257		0	x
HSP90B1	HPA049856	HPA003901		0	0		x
IGFALS	HPA040692	HPA040692		0	x	0		x			0	0
IGFBP1	HPA050640	HPA050640		0	x
IGFBP2	HPA004754	HPA077723		x	0
IGFBP2	HPA077723	HPA077723		x	0
IL12B	HPA041100	HPA048230		0	x
IL17RB	HPA002837	HPA002837		0	x	0		0			0	0
IL19	HPA066922	HPA066922		0	0	x		0			0	x
IL19	HPA049514	HPA066922		0	0	x		0			0	x
IL1B	HPA075019	HPA075019		0	x
IL1R1	HPA002707	HPA002707		0	0		x
IL1R1	HPA005823	HPA002707		0	0		x
IL1R1	HPA005823	HPA005823		x	0
IL21	HPA045914	HPA038303		0	0	x		x			0	0
IL21	HPA045914	HPA056628		x	0
IL21	HPA056628	HPA056628		x	0
IL22RA2	HPA055587	HPA068548		0	x
IL22RA2	HPA055587	HPA030582		x	x
IL22RA2	HPA055587	HPA055587		x	x
INHBC	HPA050755	HPA050755		0	0	0	x	0			0	0
INHBC	HPA020729	HPA057468		x	0
INHBC	HPA050755	HPA057468		x	0
INHBC	HPA057468	HPA057468		x	0
INHBC	HPA071895	HPA057468		x	0
INHBC	HPA020729	HPA071895		x	0
INHBC	HPA050755	HPA071895		x	0
INHBC	HPA057468	HPA071895		x	0
ISM2	HPA066123	HPA039742		0	x	0	x	0			0	0
ISM2	HPA039742	HPA039742		0	x	0	x	0			0	0
LRG1	HPA001888	HPA001888		0	0	0		x	7	1.8	0	0
LTK	HPA008989	HPA009289		0	x	0		0			x	0
LTK	HPA009289	HPA009289		0	x	0		0			x	0
LTK	HPA066358	HPA009289		0	x	0		0			x	0
LTK	HPA066358	HPA066358		x	0
LY9	HPA010519	HPA065063		0	x	0		0			0	0
LY9	HPA065063	HPA065063		0	x	x		0			0	x
LY9	HPA010519	HPA010519		x	0
MANBA	HPA037698	HPA037698		0	x	0		x			0	0
MATN3	HPA051250	HPA065694		0	x	0	x	0			0	0
METRNL	HPA023345	HPA023345		0	x	0		0			0	0
NPPA	HPA049364	HPA049364		0	0	0	x	0			0	0
NPPA	HPA058269	HPA049364		0	0	0	x	0			0	0
NPPA	HPA049364	HPA058269		x	0
NPPA	HPA058269	HPA058269		x	0
NPPA	HPA064007	HPA058269		x	0
NPY	HPA044572	HPA056798		0	x	0		0	1.4	1.2	0	0
NPY	HPA044572	HPA044572		x	0
PCOLCE	HPA024043	HPA067969		0	0	0		x	5.2	2.3	0	0
PCOLCE	HPA024043	HPA024043		x	0
PCOLCE	HPA042927	HPA024043		x	0
PCOLCE	HPA067969	HPA068422		x	0
PCOLCE	HPA068422	HPA068422		x	0
PDGFA	HPA063058	HPA051985		0	0	0	x	0			0	0
PDGFA	HPA027012	HPA027012		x	x
PDGFA	HPA051985	HPA027012		x	x
PDGFA	HPA065024	HPA027012		x	x
PDGFA	HPA065024	HPA063058		x	x
PDGFA	HPA063058	HPA065024		x	x
PRL	HPA062017	HPA042416		0	0	0		x	3	4.4	0	0
PRL	HPA062017	HPA018802		x	0
PRL	HPA062017	HPA062017		x	0
REN	HPA005131	HPA005131		0	0		x
SCG3	HPA053715	HPA006880		0	0	0		x	6.9	4.4	0	0
SCG3	HPA006880	HPA006880		0	0	0		x	6	3.6	0	0
SCG3	HPA007213	HPA006880		0	0	0		x	6.6	3.3	0	0
SCG3	HPA006880	HPA007213		x	0
SCG3	HPA007213	HPA007213		x	0
SCG3	HPA053715	HPA007213		x	0
SCG3	HPA006880	HPA053715		x	0
SCG3	HPA007213	HPA053715		x	0
SCG3	HPA053715	HPA053715		x	0
SCN3B	HPA061113	HPA041707		0	x
SCN3B	HPA069506	HPA041707		0	x
SCN3B	HPA061113	HPA042518		x	x
SCN3B	HPA041707	HPA061113		x	x
SCN3B	HPA061113	HPA061113		x	x
SCN3B	HPA069506	HPA061113		x	x
SERPINA11	HPA003066	HPA070491		0	0	0	x	0			0	0
SERPINA11	HPA053888	HPA003066		x	0
SERPINA11	HPA070491	HPA003066		x	0
SERPINA11	HPA003066	HPA053888		x	0
SERPINA11	HPA070491	HPA053888		x	0
SERPINA4	HPA002869	HPA003607		0	0		x
SERPINA6	HPA017864	HPA017864		0	x
SERPINA6	HPA078122	HPA017864		0	x
SERPINA6	HPA017864	HPA078122		x	x
SERPINA9	HPA055462	HPA063369		x	0
SHBG	HPA068056	HPA045205		0	x	0		0			0	0
SLAMF1	HPA069319	HPA069319		0	x	0		0			0	0
SPON2	HPA066095	HPA066095		0	0	0	0	0	3.8	1.5	x	0
SPON2	HPA066095	HPA040170		x	0
ST13	HPA043233	HPA043233		0	x			x
TNFRSF8	HPA032081	HPA032082		0	x	0		0			0	0
TNFRSF8	HPA032082	HPA032082		0	x	0		0			0	0
TNFRSF8	HPA014720	HPA014720		x	0
TNFRSF8	HPA032081	HPA032081		x	0
TNFRSF8	HPA032082	HPA032081		x	0
VASN	HPA011246	HPA011246		0	x		x	0
VASN	HPA011892	HPA011246		0	x			x
VASN	HPA011246	HPA011892		x	x
VASN	HPA011892	HPA011892		x	x
WFDC12	HPA066003	HPA066003		0	x	0		0			0	0
WFDC12	HPA074592	HPA074592		x	0
